# The blood-brain barrier regulates brain tumour growth specifically via the SLC36 amino acid transporter Pathetic in *Drosophila*

**DOI:** 10.1101/2025.05.15.654179

**Authors:** Qian Dong, Edel Alvarez-Ochoa, Hina Kosakamoto, Fumiaki Obata, Cyrille Alexandre, Louise Cheng

## Abstract

Tumours adapt their metabolism to sustain increased proliferation, rendering them particularly vulnerable to fluctuations in nutrient availability. However, the role of the tumour microenvironment in modulating sensitivity to nutrient restriction (NR) remains poorly understood. Using a *Drosophila* brain dedifferentiation neural stem cell (NSC) tumour model induced by Prospero (Pros) inhibition, we show that tumour sensitivity to NR is governed by the perineural glial (PG) cells of the blood-brain barrier (BBB), a major component of the glial niche surrounding the tumour. We identify the SLC36 amino acid transporter Pathetic (Path) as a crucial regulator of nutrient sensitivity. Under NR, while wildtype buffers against low nutrient levels by upregulating Path, tumour glia downregulate Path. Furthermore, Path is specifically required by the tumour (but not wildtype) PG; its downregulation causes reduced proliferation of PG cells and, in turn, restricts NSC tumour growth. Path influences PG proliferation via the mTor-S6K pathway, and its expression is controlled by Ilp6 levels and the Insulin/PI3K pathway. Overexpression of Path is sufficient to counteract the inhibitory effects of NR on tumour growth. These findings suggest that Path levels at the BBB play a key role in determining tumour sensitivity to NR.
