## Supplemental Data 2 for "The blood-brain barrier regulates brain tumour growth specifically via the SLC36 amino acid transporter Pathetic in *Drosophila*"

### Sheet: GLAD transporter FDR<0.05 FC1.5
Gene ID	GENENAME	Fed	NR	FDR	AveExpr	P value	Fed-1	Fed-2	Fed-3	Fed-4	Fed-5	NR-1	NR-2	NR-4	Fed-1 CPM	Fed-2 CPM	Fed-3 CPM	Fed-4 CPM	Fed-5 CPM	NR-1 CPM	NR-2 CPM	NR-4 CPM
FBgn0000036	nicotinic Acetylcholine Receptor alpha1	0	0.778638	0.0324629	6.99603	0.00135176	753	889	587	556	791	1144	964	1411	140.14	107.817	97.221	77.431	123.061	146.003	134.605	254.983
FBgn0000535	ether a go-go	0	1.00935	0.0464025	4.12271	0.0026579	66	124	65	92	111	124	169	275	12.283	15.039	10.766	12.812	17.269	15.825	23.598	49.696
FBgn0001991	Ca[2+]-channel protein alpha[[1]] subunit D	0	0.874865	0.0420654	3.93282	0.00221819	70	88	53	98	109	133	134	175	13.028	10.673	8.778	13.648	16.958	16.974	18.711	31.624
FBgn0002778	minidiscs	0	-0.720987	0.0125241	7.64514	0.000242475	1342	2384	1183	1566	1938	946	1020	889	249.758	289.13	195.933	218.089	301.507	120.733	142.425	160.652
FBgn0003353	seizure	0	1.26916	0.0304642	2.39384	0.00116757	26	21	18	36	29	64	68	44	4.839	2.547	2.981	5.014	4.512	8.168	9.495	7.951
FBgn0003360	stress-sensitive B	0	-0.636224	0.0105991	9.64773	0.000182781	4253	7737	6100	7191	7406	5218	3688	3192	791.52	938.337	1010.31	1001.46	1152.2	665.946	514.963	576.83
FBgn0003380	Shaker	0	1.05234	0.0181035	8.40939	0.000468292	1574	2099	1436	1225	2783	2883	3106	4718	292.935	254.565	237.836	170.6	432.969	367.942	433.697	852.595
FBgn0003429	slowpoke	0	1.22149	0.0048924	5.54253	3.47e-05	192	375	190	181	250	392	738	470	35.733	45.48	31.469	25.207	38.894	50.029	103.048	84.934
FBgn0004244	Resistant to dieldrin	0	1.00981	0.0067789	7.55724	7.61e-05	818	1247	775	879	1281	1529	1899	2341	152.237	151.235	128.359	122.414	199.293	195.138	265.161	423.045
FBgn0010217	ATP synthase, beta subunit	0	-0.811028	0.00290244	8.03089	1.17e-05	1659	2483	2048	2688	2184	1483	1294	881	308.754	301.136	339.198	374.344	339.779	189.267	180.684	159.207
FBgn0014391	stunted	0	-1.40563	0.00143126	7.00104	2.57e-06	678	1386	1175	1560	1761	717	397	320	126.182	168.093	194.608	217.253	273.97	91.507	55.434	57.828
FBgn0016120	ATP synthase, subunit D	0	-0.858542	0.00332215	7.71963	1.75e-05	1114	2298	1836	1879	2015	1087	880	875	207.325	278.7	304.086	261.679	313.487	138.728	122.876	158.122
FBgn0016691	ATP synthase, oligomycin sensitivity conferring protein	0	-0.875765	0.00538112	7.21924	4.72e-05	693	1697	1200	1508	1510	821	656	536	128.973	205.811	198.749	210.012	234.92	104.78	91.599	96.861
FBgn0019644	ATP synthase, subunit B	0	-0.524444	0.0475814	7.16334	0.00281134	701	1407	1006	1487	1134	867	698	672	130.462	170.64	166.618	207.087	176.424	110.651	97.463	121.438
FBgn0020235	ATP synthase, gamma subunit	0	-0.632502	0.0295095	6.7906	0.00110164	645	1075	806	1124	836	514	532	599	120.04	130.375	133.493	156.534	130.062	65.599	74.284	108.246
FBgn0020762	ABC transporter expressed in trachea	0	0.670332	0.0334881	5.01865	0.00142615	174	241	160	161	196	303	347	206	32.383	29.228	26.5	22.422	30.493	38.67	48.452	37.227
FBgn0024963	GluClalpha	0	0.962853	0.0189592	5.16236	0.000510362	178	286	137	140	235	311	339	421	33.127	34.686	22.691	19.497	36.56	39.691	47.335	76.079
FBgn0028342	ATP synthase, delta subunit	0	-0.720957	0.00816372	7.4141	0.000106446	908	1592	1390	1592	1613	825	873	736	168.987	193.076	230.218	221.71	250.945	105.29	121.899	133.003
FBgn0028425	Juvenile hormone Inducible-21	0	-0.626524	0.0340346	5.99148	0.00147089	471	688	378	594	455	341	370	244	87.657	83.44	62.606	82.723	70.787	43.52	51.664	44.094
FBgn0028704	Nckx30C	0	0.862875	0.0215194	5.21241	0.000645147	198	276	126	161	285	352	378	320	36.849	33.473	20.869	22.422	44.339	44.924	52.781	57.828
FBgn0028875	nicotinic Acetylcholine Receptor alpha5	0	0.790371	0.00991181	7.17665	0.000164225	805	889	617	729	995	1730	1203	1099	149.817	107.817	102.19	101.524	154.799	220.791	167.977	198.602
FBgn0029663	uncharacterized protein	0	0.918868	0.0349647	3.78742	0.00158095	73	90	84	62	61	112	158	131	13.586	10.915	13.912	8.634	9.49	14.294	22.062	23.673
FBgn0029896	uncharacterized protein	0	0.646814	0.0201976	6.42349	0.000580842	349	609	427	681	453	736	853	638	64.952	73.859	70.722	94.839	70.476	93.932	119.106	115.294
FBgn0031307	Major Facilitator Superfamily Transporter 3	0	-1.08196	0.00538112	5.25868	4.68e-05	185	449	354	422	379	183	187	108	34.43	54.454	58.631	58.77	58.963	23.355	26.111	19.517
FBgn0032151	nicotinic Acetylcholine Receptor alpha6	0	0.857497	0.0349179	7.64228	0.00156415	1062	1379	860	789	1470	1770	1507	2489	197.647	167.244	142.437	109.88	228.697	225.896	210.426	449.79
FBgn0033958	jet fuel	0	1.37299	0.0122255	3.09646	0.000230112	27	59	28	34	62	108	81	123	5.025	7.155	4.637	4.735	9.646	13.783	11.31	22.227
FBgn0035922	Peroxin 7	0	0.58993	0.0341794	9.43046	0.0015095	3255	5242	3777	4380	3634	6120	8205	3821	605.783	635.745	625.563	609.981	565.365	781.063	1145.68	690.497
FBgn0036007	pathetic	0	-0.98005	0.00503178	8.23088	3.91e-05	2204	3126	2065	2993	2874	1360	963	1584	410.183	379.119	342.014	416.82	447.127	173.57	134.466	286.247
FBgn0036116	uncharacterized protein	0	1.31735	0.0428455	3.06605	0.0022887	39	69	32	26	47	109	177	42	7.258	8.368	5.3	3.621	7.312	13.911	24.715	7.59
FBgn0036316	uncharacterized protein	0	-0.723592	0.0109235	5.81149	0.00019297	386	551	399	499	481	348	283	187	71.838	66.825	66.084	69.493	74.832	44.413	39.516	33.793
FBgn0036764	uncharacterized protein	0	-1.26041	0.0164227	4.10118	0.000381642	109	253	146	128	215	87	82	35	20.286	30.684	24.181	17.826	33.449	11.103	11.45	6.325
FBgn0036928	Translocase of outer membrane 20	0	-0.871448	0.04227	6.97326	0.00223579	530	1569	1206	1265	1091	830	758	272	98.638	190.287	199.743	176.17	169.734	105.929	105.841	49.153
FBgn0037913	fatty acid binding protein	0	-1.00704	0.00169314	9.911	3.56e-06	5751	9259	7966	10838	9345	4662	3367	4193	1070.31	1122.92	1319.36	1509.36	1453.86	594.986	470.141	757.722
FBgn0039228	uncharacterized protein	0	3.62817	0.0317884	-2.07646	0.00126257	0	0	0	1	0	5	13	5	0	0	0	0.139	0	0.638	1.815	0.904
FBgn0039830	ATP synthase, subunit C	0	-0.496268	0.0322552	10.0454	0.00132328	5204	10443	7781	9827	8499	6665	5592	4527	968.509	1266.52	1288.72	1368.56	1322.24	850.619	780.823	818.08
FBgn0259111	Na[+]-driven anion exchanger 1	0	1.17161	0.0251178	3.33949	0.000831978	41	58	40	53	59	76	151	116	7.63	7.034	6.625	7.381	9.179	9.699	21.084	20.962
FBgn0260964	Vesicular monoamine transporter	0	0.902127	0.00503178	5.49763	3.76e-05	216	300	251	246	204	426	465	406	40.199	36.384	41.572	34.259	31.738	54.368	64.929	73.369
FBgn0262593	Shaker cognate b	0	1.06882	0.0257681	3.91293	0.000888741	60	133	61	51	104	140	224	120	11.167	16.13	10.103	7.103	16.18	17.867	31.278	21.685
FBgn0263111	cacophony	0	0.648959	0.0415149	7.29529	0.0021696	903	1207	926	791	730	1671	1638	887	168.056	146.384	153.368	110.159	113.571	213.261	228.717	160.291
FBgn0263257	Cyclic nucleotide-gated ion channel-like	0	1.00704	0.00272877	6.09927	8.61e-06	274	503	340	318	381	660	691	716	50.994	61.003	56.312	44.286	59.275	84.232	96.486	129.389
FBgn0263316	Multidrug resistance protein 4	0	-3.04238	0.0455222	0.996657	0.0025705	23	43	22	39	23	9	0	9	4.28	5.215	3.644	5.431	3.578	1.149	0	1.626
FBgn0264000	Glutamate receptor IB	0	1.22282	0.00286258	4.33782	1.02e-05	72	138	104	84	107	235	204	233	13.4	16.737	17.225	11.698	16.647	29.992	28.485	42.106
